# Integration of plant carbohydrate dynamics by Fourier polynomials

**DOI:** 10.1101/2021.03.16.435635

**Authors:** Charlotte Seydel, Julia Biener, Vladimir Brodsky, Svenja Eberlein, Thomas Nägele

## Abstract

Quantification of system dynamics is a central aim of mathematical modelling in biology. Defining experimentally supported functional relationships between molecular entities by mathematical terms enables the application of computational routines to simulate and analyse the underlying molecular system. In many fields of natural sciences and engineering, trigonometric functions are applied to describe oscillatory processes. As biochemical oscillations occur in many aspects of biochemistry and biophysics, Fourier analysis of metabolic functions promises to quantify, describe and analyse metabolism and its reaction towards environmental fluctuations. Here, Fourier polynomials were developed from experimental time-series data and combined with block diagram simulation of plant metabolism to study heat shock response of photosynthetic CO_2_ assimilation and carbohydrate metabolism. Findings suggest that increased capacities of starch biosynthesis stabilize photosynthetic CO_2_ assimilation under transient heat exposure. Among soluble sugars, fructose concentrations were observed to fluctuate least under heat exposure which might be the consequence of high respiration rates under elevated temperature. Finally, Col-0 and two mutants of *Arabidopsis thaliana* with deficiencies in starch and sucrose metabolism were discriminated by fundamental frequencies of Fourier polynomials across different experiments. This suggests balance modelling based on Fourier polynomials as a suitable approach for mathematical analysis of dynamic plant-environment interactions.

**Highlight:** A balance equation model is developed to quantify effects of transient heat exposure on plant carbon assimilation. The model is based on Fourier polynomials for quantitative assessment of system dynamics.
