## Supplementary material for "Integration of plant carbohydrate dynamics by Fourier polynomials": Table S1

### Sheet: FP_input_NPS
General model:	a0 + a1*cos(t*w) + b1*sin(t*w) +
	a2*cos(2*t*w) + b2*sin(2*t*w) + a3*cos(3*t*w) + b3*sin(3*t*w) +
	a4*cos(4*t*w) + b4*sin(4*t*w) + a5*cos(5*t*w) + b5*sin(5*t*w) +
	a6*cos(6*t*w) + b6*sin(6*t*w) + a7*cos(7*t*w) + b7*sin(7*t*w) +
	a8*cos(8*t*w) + b8*sin(8*t*w)
Coefficients FP_input_NPS	'a0'	'a1'	'b1'	'a2'	'b2'	'a3'	'b3'	'a4'	'b4'	'a5'	'b5'	'a6'	'b6'	'a7'	'b7'	'a8'	'b8'	'w'
Col-0, 22°C	-2.83232e+09	5.11474e+09	-4.14492e+08	-3.75296e+09	6.12371e+08	2.21493e+09	-5.48283e+08	-1.03124e+09	3.45892e+08	3.66415e+08	-1.56924e+08	-9.37843e+07	4.95131e+07	1.54656e+07	-9.85054e+06	-1.23934e+06	940563	0.632015
Col-0, 32°C	-132968	251843	-9568.5	-207874	16227.7	149852	-18011.8	-93095.7	15528.5	48744.3	-10650	-20595.4	5718.49	6429.59	-2269.91	-1160.32	530.588	1.19247
Col-0, 36°C	-1.02937e+06	1.91316e+06	-97494.2	-1.52692e+06	157246	1.03889e+06	-163053	-593319	126864	276650	-75927.6	-100176	34126.3	25429.6	-10664.6	-3444.48	1845.59	1.05215
Col-0, 40°C	-140682875533977	251307142187511	-1.1238e+13	-178470121437169	1.59289e+13	9.97186e+13	-1.33042e+13	-4.29762e+13	7607832453846	1.38118e+13	-3.03695e+12	-3.12196e+12	8.173e+11	4.43487e+11	-1.34176e+11	-2.98308e+10	1.02002e+10	0.318975
pgm1, 22°C	-47340.1	89883.8	-36981.3	-71286.6	61200.9	48149.2	-66256.6	-27375.5	54842.1	12827.2	-35619.4	-4753.81	17712.3	1250.58	-6272.75	-183.838	1257.19	1.14019
pgm1, 32°C	-64939.3	123521	-4668.63	-102300	7946.79	73997.8	-8892.17	-46309.6	7798.42	24682.9	-5362.57	-10726.3	2928.58	3620.57	-1184.38	-894.708	271.506	1.21029
pgm1, 36°C	-22587.6	43928	-4639.29	-35871.7	8024.09	25283.1	-9182.98	-15082.2	8335.09	7472.82	-6021.13	-2887.75	3434.93	761.691	-1540.71	-59.9625	354.84	1.24661
pgm1, 40°C	-5088.65	11380.2	-252.696	-9084.43	385.977	6254.8	-421.216	-3610.5	465.545	1727.2	-373.633	-672.203	159.933	212.422	-118.086	-53.8751	82.7351	1.28814
spsa1, 22°C	11741.9	-20230.7	-4793.23	18427.1	8282.25	-15382.4	-9503.6	11450.2	8562.56	-7357.85	-6225.32	3874.91	3585.84	-1533.1	-1542.71	403.981	420.526	1.24699
spsa1, 32°C	-41542.6	79659	-5081.39	-64142.9	8660.29	44318.6	-9632.38	-25794.9	8323.61	12277.3	-5761.66	-4540.25	3091.65	1113.71	-1210.55	-120.337	309.011	1.19824
spsa1, 36°C	-6.55991e+11	0	-1164753928346130	2.4502e+12	1641675959331720	-3.56567e+12	-1358360365331750	2.78703e+12	766613274187670	-1.37244e+12	-300883229924570	4.2878e+11	7.93113e+13	-7.83166e+10	-1.27046e+13	6.4083e+09	9.38762e+11	0.231861
spsa1, 40°C	-6537.87	14473.4	-2499.64	-11564.7	4312.28	7988.53	-4954.62	-4658.9	4596.01	2411.27	-3352.87	-1149.81	1906.2	501.027	-874.671	-174.858	240.021	1.26598

### Sheet: FP_input_Starch
General model:	a0 + a1*cos(t*w) + b1*sin(t*w) +
	a2*cos(2*t*w) + b2*sin(2*t*w) + a3*cos(3*t*w) + b3*sin(3*t*w) +
	a4*cos(4*t*w) + b4*sin(4*t*w) + a5*cos(5*t*w) + b5*sin(5*t*w) +
	a6*cos(6*t*w) + b6*sin(6*t*w) + a7*cos(7*t*w) + b7*sin(7*t*w) +
	a8*cos(8*t*w) + b8*sin(8*t*w)
Coefficients FP_input_Starch	'a0'	'a1'	'b1'	'a2'	'b2'	'a3'	'b3'	'a4'	'b4'	'a5'	'b5'	'a6'	'b6'	'a7'	'b7'	'a8'	'b8'	'w'
Col-0, 22°C	93.3649	-84.7603	-9.09587	0	0	0	0	0	0	0	0	0	0	0	0	0	0	0.448726
Col-0, 32°C	56.8604	-51.7192	0	3.46334	13.1079	0	0	0	0	0	0	0	0	0	0	0	0	0.392699
Col-0, 36°C	60.7134	-79.5493	0	27.4404	28.9338	0	0	0	0	0	0	0	0	0	0	0	0	0.392699
Col-0, 40°C	52.8215	-62.7442	0	18.5273	24.9427	0	0	0	0	0	0	0	0	0	0	0	0	0.392699
pgm1, 22°C	0	0	0	0	0	0	0	0	0	0	0	0	0	0	0	0	0	0
pgm1, 32°C	0	0	0	0	0	0	0	0	0	0	0	0	0	0	0	0	0	0
pgm1, 36°C	0	0	0	0	0	0	0	0	0	0	0	0	0	0	0	0	0	0
pgm1, 40°C	0	0	0	0	0	0	0	0	0	0	0	0	0	0	0	0	0	0
spsa1, 22°C	131.293	-109.256	0	-5.58971	1.02737	0	0	0	0	0	0	0	0	0	0	0	0	0.392699
spsa1, 32°C	78.6701	-62.905	0	0.682497	20.8754	0	0	0	0	0	0	0	0	0	0	0	0	0.392699
spsa1, 36°C	89.3846	0	0	-72.937	-71.9542	0	64.463	0	0	0	0	0	0	0	0	0	0	0.261799
spsa1, 40°C	73.1716	-54.5862	0	-2.13783	20.4916	0	0	0	0	0	0	0	0	0	0	0	0	0.392699

### Sheet: FP_input_Sugars
General model:	a0 + a1*cos(t*w) + b1*sin(t*w) +
	a2*cos(2*t*w) + b2*sin(2*t*w) + a3*cos(3*t*w) + b3*sin(3*t*w) +
	a4*cos(4*t*w) + b4*sin(4*t*w) + a5*cos(5*t*w) + b5*sin(5*t*w) +
	a6*cos(6*t*w) + b6*sin(6*t*w) + a7*cos(7*t*w) + b7*sin(7*t*w) +
	a8*cos(8*t*w) + b8*sin(8*t*w)
Coefficients FP_input_Sugars	'a0'	'a1'	'b1'	'a2'	'b2'	'a3'	'b3'	'a4'	'b4'	'a5'	'b5'	'a6'	'b6'	'a7'	'b7'	'a8'	'b8'	'w'
Col-0, 22°C	52.9167	1.19202	0	-9.96417	8.93675	0	0	0	0	0	0	0	0	0	0	0	0	0.392699
Col-0, 32°C	45.4514	11.0281	0	-12.3349	9.44691	0	0	0	0	0	0	0	0	0	0	0	0	0.392699
Col-0, 36°C	53.2606	-25.2408	0	16.1247	27.2834	0	0	0	0	0	0	0	0	0	0	0	0	0.39269
Col-0, 40°C	73.3846	-24.1113	0	3.86725	0	-8.99591	0	0	0	0	0	0	0	0	0	0	0	0.392699
pgm1, 22°C	219.408	-181.142	86.8526	0	0	0	0	0	0	0	0	0	0	0	0	0	0	0.41728
pgm1, 32°C	32.0565	6.2097	225.523	0	0	0	0	0	0	0	0	0	0	0	0	0	0	0.293479
pgm1, 36°C	167.916	-107.69	0	-21.9604	70.3603	0	0	0	0	0	0	0	0	0	0	0	0	0.392699
pgm1, 40°C	155.147	-89.9932	0	-26.888	70.6158	0	0	0	0	0	0	0	0	0	0	0	0	0.392699
spsa1, 22°C	62.0627	10.8094	0	-14.6635	-14.0688	0	0	0	0	0	0	0	0	0	0	0	0	0.392699
spsa1, 32°C	52.6016	12.1714	0	-6.56455	-5.96716	0	0	0	0	0	0	0	0	0	0	0	0	0.431762
spsa1, 36°C	49.4082	-9.11239	0	17.9127	12.6725	0	0	0	0	0	0	0	0	0	0	0	0	0.392699
spsa1, 40°C	93.4972	-36.1772	0	0.888431	-12.1635	0	0	0	0	0	0	0	0	0	0	0	0	0.390258

### Sheet: BE1
General model:	a0 + a1*cos(t*w) + b1*sin(t*w) +
	a2*cos(2*t*w) + b2*sin(2*t*w) + a3*cos(3*t*w) + b3*sin(3*t*w) +
	a4*cos(4*t*w) + b4*sin(4*t*w) + a5*cos(5*t*w) + b5*sin(5*t*w) +
	a6*cos(6*t*w) + b6*sin(6*t*w) + a7*cos(7*t*w) + b7*sin(7*t*w) +
	a8*cos(8*t*w) + b8*sin(8*t*w)
Coefficients BE1	'a0'	'a1'	'b1'	'a2'	'b2'	'a3'	'b3'	'a4'	'b4'	'a5'	'b5'	'a6'	'b6'	'a7'	'b7'	'a8'	'b8'	'w'
Col-0, 22°C	-3.18846e+08	5.77416e+08	-2.92355e+07	-4.27307e+08	4.33923e+07	2.55841e+08	-3.91517e+07	-1.21584e+08	2.49691e+07	4.43849e+07	-1.14889e+07	-1.1755e+07	3.68932e+06	2.02171e+06	-749888	-170506	73491.9	0.616893
Col-0, 32°C	-11135	21321.6	536.057	-17787.8	-844.142	13073.2	883.792	-8364.97	-689.87	4574.7	422.525	-2055.7	-196.873	702.303	58.5042	-145.224	-6.44843	1.17232
Col-0, 36°C	-73139.9	136784	-515.469	-110902	922.515	77532.9	-1141.95	-46084.5	1058.22	22696.4	-743.923	-8833.58	391.503	2465.27	-156.109	-381.094	43.727	1.04138
Col-0, 40°C	-3.94328e+09	7.13672e+09	-8.44341e+08	-5.27012e+09	1.21829e+09	3.14095e+09	-1.0482e+09	-1.4801e+09	6.24827e+08	5.32661e+08	-2.631e+08	-1.3795e+08	7.55718e+07	2.29531e+07	-1.33967e+07	-1.84739e+06	1.11227e+06	0.498283
pgm1, 22°C	-5747.76	11265.3	-3894.47	-9577.97	6493.9	7287.67	-7104.77	-4912.47	5957.59	2862.88	-3923.03	-1371.26	1976.03	487.819	-711.856	-101.964	146.339	1.1045
pgm1, 32°C	-6866.26	13173.6	342.666	-10974.9	-540.901	8011.61	557.162	-5092.1	-418.173	2780.01	263.43	-1247.9	-122.493	440.961	44.0688	-117.153	-22.6079	1.17681
pgm1, 36°C	-3193.12	6282.74	-261.522	-5214.35	490.673	3789.28	-613.533	-2385.56	630.299	1289.05	-505.135	-572.44	318.87	198.445	-163.742	-33.2543	44.1084	1.1971
pgm1, 40°C	-223.516	737.064	50.7051	-585.925	-89.1096	405.224	102.054	-234.402	-70.9977	112.057	35.5402	-36.4403	-27.0178	9.13383	10.5938	-5.95229	1.82035	1.31251
spsa1, 22°C	1570.58	-2641.64	-781.816	2286.86	1376.19	-1790.39	-1610.92	1222.93	1489.26	-705.158	-1114.11	323.446	660.063	-105.224	-290.781	22.5078	83.1679	1.20246
spsa1, 32°C	-10367.8	19618.2	-1060.07	-15695.9	1844.13	10756.8	-2119.34	-6215.47	1897.48	2959.82	-1351.17	-1110.95	739.619	292.826	-295.752	-44.4709	72.5659	1.09389
spsa1, 36°C	1.77117e+10	-3.16114e+10	-7.28567e+09	2.23867e+10	1.04645e+10	-1.24433e+10	-8.93567e+09	5.31709e+09	5.27108e+09	-1.68619e+09	-2.19037e+09	3.73478e+08	6.19318e+08	-5.14547e+07	-1.07835e+08	3.30512e+06	8.77947e+06	0.436056
spsa1, 40°C	-880.756	2021.24	-392.349	-1663.96	688.664	1238.55	-799.209	-822.363	747.683	509.77	-536.008	-288.252	288.231	140.785	-117.867	-46.0333	24.6576	1.19663

### Sheet: BE2
General model:	a0 + a1*cos(t*w) + b1*sin(t*w) +
	a2*cos(2*t*w) + b2*sin(2*t*w) + a3*cos(3*t*w) + b3*sin(3*t*w) +
	a4*cos(4*t*w) + b4*sin(4*t*w) + a5*cos(5*t*w) + b5*sin(5*t*w) +
	a6*cos(6*t*w) + b6*sin(6*t*w) + a7*cos(7*t*w) + b7*sin(7*t*w) +
	a8*cos(8*t*w) + b8*sin(8*t*w)
Coefficients BE2	'a0'	'a1'	'b1'	'a2'	'b2'	'a3'	'b3'	'a4'	'b4'	'a5'	'b5'	'a6'	'b6'	'a7'	'b7'	'a8'	'b8'	'w'
Col-0, 22°C	-3.2159e+08	5.82406e+08	-3.21664e+07	-4.31048e+08	4.77064e+07	2.58126e+08	-4.29899e+07	-1.22699e+08	2.73683e+07	4.48037e+07	-1.2564e+07	-1.18691e+07	4.02309e+06	2.04182e+06	-814933	-172227	79540.7	0.614781
Col-0, 32°C	-8701	16762.1	441.257	-14020.7	-676.579	10369.2	716.475	-6695.36	-560.84	3710.82	345.685	-1698.74	-163.144	595.828	48.8597	-128.018	-5.05922	1.1838
Col-0, 36°C	-59433.9	111336	-1473.12	-90598.1	2437.87	63762.3	-2700.67	-38256.8	2249.33	19076.5	-1440.97	-7540.87	695.502	2143.99	-246.358	-338.763	57.8732	1.04523
Col-0, 40°C	-1.60893e+13	2.87657e+13	-8.68814e+11	-2.04812e+13	1.22992e+12	1.14927e+13	-1.02509e+12	-4.98249e+12	5.84426e+11	1.61335e+12	-2.32374e+11	-3.6798e+11	6.22262e+10	5.28216e+10	-1.01537e+10	-3.595e+09	7.66286e+08	0.311354
pgm1, 22°C	-7321.24	14314.5	-9041.75	-12576.8	14875	9944.18	-15824.7	-6956.92	12757.5	4153.74	-7989.64	-1994.49	3789.04	692.686	-1262.31	-136.114	232.794	1.06375
pgm1, 32°C	-604.313	1356.05	39.4412	-1176.33	26.3613	879.811	-58.6835	-585.688	94.1945	360.383	-78.0978	-182.884	58.4136	77.1957	-35.0353	-41.5504	0.451579	1.24752
pgm1, 36°C	-6890.12	13117.2	-3887.13	-10659.5	6494.53	7547.75	-7060.8	-4559.43	5902.06	2309.8	-3859.72	-927.904	1941.22	264.507	-701.003	-29.1152	131.963	1.09164
pgm1, 40°C	-20500.9	39182.2	-24487.5	-33320.3	39001.8	25260.1	-39595.5	-16675.8	29933.9	9288.67	-17264.1	-4125.73	7424.44	1317.92	-2201.86	-229.38	345.61	0.949532
spsa1, 22°C	896.454	-1368.9	-529.844	1212.04	967.606	-1006.39	-1146.91	729.139	1086.38	-445.705	-837.348	215.596	513.149	-72.7273	-235.016	16.8481	71.6868	1.21767
spsa1, 32°C	-8114.72	15462.5	-499.145	-12431.8	917.918	8592.82	-1101.97	-5027.37	1049.01	2435.5	-799.081	-936.302	466.19	253.998	-200.368	-40.029	54.6621	1.11635
spsa1, 36°C	3.74537e+12	-6.66872e+12	-1.24206e+12	4.68952e+12	1.76157e+12	-2.57704e+12	-1.47279e+12	1.08458e+12	8.43394e+11	-3.37799e+11	-3.37293e+11	7.33824e+10	9.09794e+10	-9.92562e+09	-1.49771e+10	6.28984e+08	1.14227e+09	0.311354
spsa1, 40°C	-749.169	1747.65	-248.681	-1442.35	444.531	1053.77	-529.587	-680.102	520.392	409.701	-388.063	-228.317	214.913	114.017	-92.6602	-39.848	20.3792	1.21496

### Sheet: summary fundamental frequencies
GT	Experiment	omega (BE1)	omega (BE2)
Col-0	22°C	0.616893	0.614781
pgm1	22°C	1.1045	1.06375
spsa1	22°C	1.20246	1.21767
Col-0	32°C	1.17232	1.1838
pgm1	32°C	1.17681	1.24752
spsa1	32°C	1.09389	1.11635
Col-0	36°C	1.04138	1.04523
pgm1	36°C	1.1971	1.09164
spsa1	36°C	0.436056	0.311354
Col-0	40°C	0.498283	0.311354
pgm1	40°C	1.31251	0.949532
spsa1	40°C	1.19663	1.21496
