## Supplementary material for "Integration of plant carbohydrate dynamics by Fourier polynomials": Table S2

### Sheet: Integral NPS
	NPS Integrals Col-0 [µmol C6 gDW-1]					NPS Integrals pgm1 [µmol C6 gDW-1]					NPS Integrals spsa1 [µmol C6 gDW-1]
Time period in light [h]	22°C	32°C	36°C	40°C		22°C	32°C	36°C	40°C		22°C	32°C	36°C	40°C
0	0	0	0	0		0	0	0	0		0	0	0	0
3.03365e-06	-0.000100758	-4.43134e-05	-0.000200948	-0.000126886		-0.000122127	-9.94931e-05	-0.000159211	-5.0787e-05		-5.11368e-05	-3.60793e-05	-0.000115959	-0.000115395
6.2428e-06	-0.000207336	-9.1182e-05	-0.000413514	-0.000261111		-0.000251318	-0.000204734	-0.000327625	-0.000104506		-0.000105228	-7.42376e-05	-0.00023862	-0.000237461
2.22885e-05	-0.000740078	-0.0003254	-0.00147625	-0.000932229		-0.000897263	-0.000730814	-0.0011696	-0.000372999		-0.000375629	-0.000264904	-0.000851824	-0.000847721
0.000102517	-0.00340015	-0.00149335	-0.00678748	-0.00428759		-0.00412673	-0.00335813	-0.00537693	-0.00171298		-0.00172623	-0.0012151	-0.00391535	-0.00389724
0.00050366	-0.0166095	-0.00725468	-0.0332826	-0.0210587		-0.0202675	-0.0164177	-0.0263505	-0.00835075		-0.0084442	-0.00588781	-0.0191706	-0.0191003
0.00250938	-0.080382	-0.0341003	-0.164233	-0.104771		-0.100807	-0.0797907	-0.129643	-0.0399863		-0.0411579	-0.0272939	-0.0938869	-0.0940021
0.012538	-0.342383	-0.119305	-0.780859	-0.519753		-0.499397	-0.34853	-0.606703	-0.159331		-0.182824	-0.0853901	-0.428473	-0.440677
0.0626809	-0.230858	0.680264	-2.9108	-2.50518		-2.38966	-0.48908	-2.00701	0.214771		-0.343597	0.847492	-1.12653	-1.4782
0.173631	7.79545	8.64026	-2.52509	-4.76128		-5.09456	5.47744	0.346325	6.29895		2.98673	9.41524	3.45852	0.467516
0.284581	23.7382	21.1274	2.93034	1.32319		-2.57072	16.7355	8.58193	17.5502		12.808	23.9266	17.108	8.60511
0.412072	48.0715	38.4693	14.5093	19.1177		8.32018	33.1494	23.2524	34.4498		31.6696	44.8776	41.1509	25.1944
0.525088	72.4145	55.9216	29.24	41.7991		24.3582	49.275	39.397	51.5242		53.3961	65.6498	66.7105	45.2897
0.650774	100.367	77.4522	49.9013	70.7152		47.0264	67.7867	59.2667	71.7394		80.4626	90.058	96.8056	71.7105
0.810774	135.482	107.534	80.9676	108.803		79.68	91.1153	85.6879	98.5458		116.113	122.214	135.203	108.607
0.970774	169.273	139.181	114.484	145.524		113.075	113.498	111.889	126.279		150.775	154.921	172.736	146.019
1.13077	201.984	170.839	147.937	180.569		145.644	135.218	137.388	155.083		184.175	187.755	209.736	182.302
1.29077	234.248	201.511	179.751	214.855		177.394	157.487	162.495	185.098		217.282	220.295	246.818	217.325
1.45077	266.491	231.19	209.581	249.204		208.935	181.623	187.765	216.142		250.993	252.146	284.173	251.849
1.61077	298.834	260.455	237.776	283.9		240.676	208.367	213.558	247.64		285.567	282.968	321.579	286.686
1.77077	331.15	289.922	264.907	318.633		272.452	237.223	239.734	278.725		320.545	312.599	358.546	322.059
1.93077	363.27	319.756	291.368	352.833		303.739	266.584	265.716	308.591		355.263	341.158	394.604	357.465
2.09077	395.116	349.582	317.332	385.923		334.005	294.049	290.655	336.683		389.306	369.116	429.417	391.884
2.25077	426.775	378.82	342.832	417.634		363.174	317.7	313.9	362.979		422.844	397.139	462.893	424.466
2.41077	458.446	407.053	367.929	448.016		391.69	336.678	335.179	387.953		456.479	425.963	495.131	454.901
2.57077	490.346	434.35	392.793	477.395		420.382	351.659	354.738	412.451		490.888	456.171	526.356	483.676
2.73077	522.59	461.247	417.639	506.184		450.012	364.434	373.189	437.321		526.365	487.973	556.814	511.814
2.89077	555.152	488.577	442.633	534.795		481.013	377.444	391.408	463.243		562.629	521.143	586.762	540.617
3.05077	587.894	516.97	467.743	563.47		513.247	392.497	410.168	490.444		598.99	555.127	616.401	570.988
3.21077	620.635	546.646	492.749	592.282		546.135	410.357	430.066	518.753		634.683	589.219	645.907	603.264
3.37077	653.268	577.327	517.313	621.163		578.904	430.479	451.432	547.703		669.294	622.797	675.452	637.128
3.53077	685.829	608.475	541.195	649.982		610.997	451.534	474.319	576.812		703.002	655.576	705.199	671.91
3.69077	718.544	639.552	564.392	678.61		642.251	471.953	498.544	605.713		736.554	687.652	735.331	706.848
3.85077	751.738	670.382	587.202	706.996		672.941	490.9	523.747	634.311		770.812	719.419	766.004	741.519
4.01077	785.747	701.175	610.136	735.17		703.587	508.512	549.424	662.713		806.383	751.389	797.338	775.879
4.17077	820.792	732.407	633.734	763.226		734.688	525.889	574.981	691.104		843.271	783.973	829.385	810.218
4.33077	856.87	764.475	658.296	791.266		766.436	544.417	599.915	719.592		880.895	817.3	862.117	844.886
4.49077	893.714	797.46	683.764	819.355		798.653	565.232	623.915	748.129		918.271	851.2	895.414	880.102
4.65077	930.886	831.025	709.755	847.481		830.929	588.493	647.054	776.547		954.632	885.336	929.111	915.804
4.81077	967.886	864.575	735.742	875.554		862.857	613.357	669.817	804.673		989.725	919.373	963.026	951.719
4.97077	1004.31	897.563	761.332	903.441		894.291	638.218	693.022	832.479		1024.01	953.157	997.002	987.511
5.13077	1040	929.838	786.519	931.017		925.46	661.535	717.458	860.151		1058.39	986.786	1030.96	1022.99
5.29077	1075.11	961.776	811.786	958.218		956.914	682.314	743.612	888.079		1093.87	1020.56	1064.89	1058.16
5.45077	1110	994.056	837.867	985.077		989.178	700.668	771.293	916.632		1130.94	1054.78	1098.87	1093.17
5.61077	1145.15	1027.32	865.464	1011.72		1022.5	717.663	799.607	945.974		1169.41	1089.55	1133.05	1128.12
5.77077	1180.9	1061.74	894.857	1038.34		1056.61	734.946	827.125	975.863		1208.41	1124.71	1167.57	1162.84
5.93077	1217.32	1096.82	925.697	1065.13		1090.87	753.925	852.542	1005.68		1246.89	1159.88	1202.55	1196.93
6.09077	1254.13	1131.54	956.99	1092.25		1124.38	775.398	875.117	1034.49		1284.02	1194.57	1238.11	1229.75
6.25077	1290.82	1164.93	987.627	1119.8		1156.63	799.224	895.207	1061.46		1319.7	1228.54	1274.32	1260.83
6.41077	1326.9	1196.62	1016.82	1147.9		1187.63	824.594	914.205	1086.14		1354.48	1261.87	1311.26	1290.09
6.57077	1362.12	1227.26	1044.62	1176.72		1218.04	850.442	934.154	1108.69		1389.29	1294.98	1348.99	1318.11
6.73077	1396.74	1258.21	1071.89	1206.52		1248.71	876.002	956.743	1129.87		1424.77	1328.35	1387.59	1345.91
6.89077	1431.48	1291.04	1100.12	1237.73		1280.27	900.961	982.704	1150.92		1461	1362.25	1427	1374.83
7.05077	1467.11	1326.3	1130.42	1270.73		1312.58	925.45	1011.34	1173.03		1497.41	1396.49	1466.99	1405.92
7.21077	1504.02	1363.17	1162.93	1305.68		1344.7	949.793	1040.96	1197.06		1533.31	1430.51	1507.05	1439.7
7.37077	1541.75	1399.55	1196.57	1342.31		1375.48	974.373	1069.82	1223.28		1568.51	1463.75	1546.43	1475.99
7.53077	1579.21	1433.55	1229.89	1379.99		1404.61	999.655	1097.45	1251.23		1603.69	1496.21	1584.63	1514.03
7.69077	1615.47	1465	1262.33	1418.12		1433.47	1026.44	1125.22	1279.65		1640.11	1528.75	1621.87	1552.46
7.85077	1651.01	1495.96	1295.15	1456.69		1464.33	1055.3	1155.01	1306.56		1677.8	1562.25	1659.3	1589.2
8	1684.59	1525.92	1327.16	1492.84		1495.35	1082.91	1184.15	1327.56		1711.31	1593.26	1694.86	1618.65

### Sheet: Integral NPS-Starch (BE1)
	BE1 Integrals Col-0 [µmol C6 gDW-1]					BE1 Integrals pgm1 [µmol C6 gDW-1]					BE1 Integrals spsa1 [µmol C6 gDW-1]
Time period in light [h]	22°C	32°C	36°C	40°C		22°C	32°C	36°C	40°C		22°C	32°C	36°C	40°C
0	0	0	0	0		0	0	0	0		0	0	0	0
3.03365e-06	-9.1861e-05	-7.34739e-05	-0.000262897	-0.000180602		-0.000122127	-9.94931e-05	-0.000159211	-5.0787e-05		-5.61567e-05	-8.25167e-05	-0.000154335	-0.000161065
6.2428e-06	-0.000188083	-0.000154284	-0.000547568	-0.000377349		-0.000251318	-0.000204734	-0.000327625	-0.000104506		-0.000116091	-0.000174725	-0.000321663	-0.000336289
2.22885e-05	-0.000669046	-0.000558207	-0.00197083	-0.00136108		-0.000897263	-0.000730814	-0.0011696	-0.000372999		-0.000415706	-0.000635643	-0.0011582	-0.00121233
0.000102517	-0.00307022	-0.00257468	-0.00908468	-0.00627949		-0.00412673	-0.00335813	-0.00537693	-0.00171298		-0.00191238	-0.0029371	-0.00533841	-0.00559078
0.00050366	-0.0149851	-0.0125786	-0.0445929	-0.0308658		-0.0202675	-0.0164177	-0.0263505	-0.00835075		-0.00936071	-0.0143661	-0.026177	-0.0274385
0.00250938	-0.0722852	-0.0606375	-0.220609	-0.153654		-0.100807	-0.0797907	-0.129643	-0.0399863		-0.0457263	-0.0695536	-0.12881	-0.135564
0.012538	-0.301924	-0.251908	-1.06256	-0.764017		-0.499397	-0.34853	-0.606703	-0.159331		-0.205652	-0.296557	-0.602982	-0.648354
0.0626809	-0.0285891	0.0173322	-4.31914	-3.72635		-2.38966	-0.48908	-2.00701	0.214771		-0.45772	-0.20821	-1.99896	-2.51645
0.173631	8.30561	6.78864	-6.40873	-8.13545		-5.09456	5.47744	0.346325	6.29895		2.61142	6.46668	0.989467	-2.43411
0.284581	24.3432	18.0253	-3.3481	-4.16249		-2.57072	16.7355	8.58193	17.5502		11.9208	18.9872	12.83	3.73627
0.412072	48.509	33.8617	5.60584	11.2795		8.32018	33.1494	23.2524	34.4498		29.8716	37.5423	34.559	17.9492
0.525088	72.4587	49.929	18.1407	31.9581		24.3582	49.275	39.397	51.5242		50.5079	56.112	57.8956	35.8528
0.650774	99.7321	69.8802	36.5079	58.7454		47.0264	67.7867	59.2667	71.7394		76.086	78.0114	85.3882	59.7703
0.810774	133.66	97.9119	64.8708	94.2734		79.68	91.1153	85.6879	98.5458		109.477	106.916	120.346	93.4146
0.970774	165.786	127.471	96.0345	128.687		113.075	113.498	111.889	126.279		141.349	136.323	154.332	127.517
1.13077	196.454	157.03	127.438	161.652		145.644	135.218	137.388	155.083		171.543	165.853	187.776	160.48
1.29077	226.255	185.609	157.553	194.125		177.394	157.487	162.495	185.098		200.992	195.117	221.362	192.206
1.45077	255.616	213.217	186.047	226.948		208.935	181.623	187.765	216.142		230.605	223.756	255.359	223.497
1.61077	284.742	240.441	213.201	260.358		240.676	208.367	213.558	247.64		260.736	251.442	289.573	255.179
1.77077	313.432	267.92	239.65	294.104		272.452	237.223	239.734	278.725		290.856	278.061	323.617	287.528
1.93077	341.611	295.815	265.694	327.548		303.739	266.584	265.716	308.591		320.41	303.727	357.005	320.038
2.09077	369.184	323.764	291.512	360.123		334.005	294.049	290.655	336.683		348.969	328.94	389.465	351.724
2.25077	396.249	351.192	317.1	391.543		363.174	317.7	313.9	362.979		376.727	354.384	420.934	381.757
2.41077	423.08	377.669	342.443	421.793		391.69	336.678	335.179	387.953		404.36	380.771	451.461	409.806
2.57077	449.853	403.279	367.697	451.205		420.382	351.659	354.738	412.451		432.523	408.727	481.346	436.409
2.73077	476.764	428.539	393	480.126		450.012	364.434	373.189	437.321		461.585	438.423	510.751	462.55
2.89077	503.788	454.284	418.467	508.937		481.013	377.444	391.408	463.243		491.275	469.646	539.947	489.548
3.05077	530.809	481.132	444.003	537.834		513.247	392.497	410.168	490.444		520.933	501.836	569.102	518.306
3.21077	557.705	509.29	469.342	566.847		546.135	410.357	430.066	518.753		549.843	534.247	598.314	549.118
3.37077	584.364	538.471	494.054	595.85		578.904	430.479	451.432	547.703		577.604	566.272	627.747	581.693
3.53077	610.879	568.123	517.881	624.684		610.997	451.534	474.319	576.812		604.435	597.58	657.475	615.308
3.69077	637.496	597.695	540.736	653.161		642.251	471.953	498.544	605.713		631.111	628.259	687.632	649.199
3.85077	664.572	626.994	562.849	681.176		672.941	490.9	523.747	634.311		658.524	658.677	718.3	682.918
4.01077	692.474	656.223	584.751	708.761		703.587	508.512	549.424	662.713		687.299	689.316	749.545	716.386
4.17077	721.461	685.833	606.841	735.91		734.688	525.889	574.981	691.104		717.484	720.563	781.32	749.878
4.33077	751.551	716.221	629.476	762.754		766.436	544.417	599.915	719.592		748.501	752.527	813.564	783.71
4.49077	782.514	747.447	652.519	789.295		798.653	565.232	623.915	748.129		779.404	785.006	846.068	818.075
4.65077	813.951	779.162	675.546	815.485		830.929	588.493	647.054	776.547		809.454	817.637	878.584	852.883
4.81077	845.363	810.778	698.111	841.287		862.857	613.357	669.817	804.673		838.386	850.08	910.95	887.845
4.97077	876.415	841.718	719.692	866.463		894.291	638.218	693.022	832.479		866.726	882.134	942.849	922.582
5.13077	906.938	871.85	740.405	890.974		925.46	661.535	717.458	860.151		895.345	913.906	974.261	956.901
5.29077	937.133	901.534	760.684	914.713		956.914	682.314	743.612	888.079		925.298	945.671	1005.09	990.782
5.45077	967.407	931.448	781.276	937.715		989.178	700.668	771.293	916.632		957.099	977.701	1035.38	1024.34
5.61077	998.194	962.256	802.999	960.19		1022.5	717.663	799.607	945.974		990.52	1010.14	1065.36	1057.7
5.77077	1029.95	994.108	826.074	982.276		1056.61	734.946	827.125	975.863		1024.76	1042.78	1095.03	1090.64
5.93077	1062.68	1026.56	850.287	1004.26		1090.87	753.925	852.542	1005.68		1058.73	1075.27	1124.66	1122.8
6.09077	1096.17	1058.55	874.66	1026.32		1124.38	775.398	875.117	1034.49		1091.64	1107.12	1154.31	1153.5
6.25077	1129.95	1089.16	898.152	1048.61		1156.63	799.224	895.207	1061.46		1123.41	1138.09	1184.1	1182.28
6.41077	1163.45	1118.05	920.076	1071.3		1187.63	824.594	914.205	1086.14		1154.54	1168.3	1214.22	1209.11
6.57077	1196.55	1145.85	940.523	1094.59		1218.04	850.442	934.154	1108.69		1186.04	1198.16	1244.72	1234.53
6.73077	1229.43	1173.97	960.465	1118.84		1248.71	876.002	956.743	1129.87		1218.5	1228.2	1275.8	1259.61
6.89077	1262.87	1203.99	981.475	1144.52		1280.27	900.961	982.704	1150.92		1252.03	1258.71	1307.48	1285.7
7.05077	1297.66	1236.51	1004.75	1172.09		1312.58	925.45	1011.34	1173.03		1286.08	1289.53	1339.61	1313.88
7.21077	1334.11	1270.71	1030.48	1201.76		1344.7	949.793	1040.96	1197.06		1319.9	1320.13	1371.77	1344.7
7.37077	1371.87	1304.53	1057.74	1233.35		1375.48	974.373	1069.82	1223.28		1353.39	1349.99	1403.37	1378
7.53077	1409.77	1336.11	1085.09	1266.27		1404.61	999.655	1097.45	1251.23		1387.18	1379.15	1433.97	1413.07
7.69077	1446.91	1365.31	1112.09	1299.99		1433.47	1026.44	1125.22	1279.65		1422.53	1408.53	1463.92	1448.58
7.85077	1483.79	1394.23	1140.11	1334.59		1464.33	1055.3	1155.01	1306.56		1459.52	1439.02	1494.54	1482.5
8	1518.97	1422.47	1168.18	1367.43		1495.35	1082.91	1184.15	1327.56		1492.65	1467.41	1524.19	1509.43

### Sheet: Integral NPS-Starch-Sugar (BE2)
	BE2 Integrals Col-0 [µmol C6 gDW-1]					BE2 Integrals pgm1 [µmol C6 gDW-1]					BE2 Integrals spsa1 [µmol C6 gDW-1]
Time period in light [h]	22°C	32°C	36°C	40°C		22°C	32°C	36°C	40°C		22°C	32°C	36°C	40°C
0	0	0	0	0		0	0	0	0		0	0	0	0
3.03365e-06	-0.000112015	-9.47237e-05	-0.000321082	-0.000182505		-0.00022637	-0.000281878	-0.000315572	-0.000207744		-2.67392e-05	-6.8689e-05	-0.00018042	-0.000135601
6.2428e-06	-0.000231694	-0.000200267	-0.000673477	-0.000381467		-0.000476893	-0.000599404	-0.000665981	-0.00044415		-5.24333e-05	-0.000144803	-0.000378109	-0.000281185
2.22885e-05	-0.000829947	-0.000727857	-0.00243535	-0.00137627		-0.0017295	-0.00218691	-0.00241793	-0.00162608		-0.000180848	-0.000525248	-0.00136645	-0.00100904
0.000102517	-0.00381757	-0.00336267	-0.0112423	-0.00635006		-0.00799226	-0.0101214	-0.0111751	-0.00753326		-0.000821518	-0.00242434	-0.00630569	-0.00464651
0.00050366	-0.0186647	-0.0164583	-0.055216	-0.0312133		-0.0392995	-0.0497166	-0.0548981	-0.037007		-0.00398983	-0.0118415	-0.0309395	-0.0227893
0.00250938	-0.0906259	-0.0799756	-0.273559	-0.155386		-0.195671	-0.245768	-0.271937	-0.182822		-0.0189553	-0.0569699	-0.152548	-0.11239
0.012538	-0.393571	-0.348538	-1.32715	-0.772671		-0.973423	-1.1779	-1.31773	-0.873066		-0.0718801	-0.233678	-0.721599	-0.532559
0.0626809	-0.486763	-0.465759	-5.64191	-3.76961		-4.7595	-4.6354	-5.56171	-3.35346		0.211054	0.106147	-2.59197	-1.93755
0.173631	7.02031	5.43456	-10.0514	-8.29547		-11.7496	-6.00499	-9.5786	-3.66432		4.44048	7.32871	-0.623302	-0.846721
0.284581	22.1646	15.7352	-9.21383	-4.60867		-13.8914	-2.06664	-8.02856	0.873146		14.8076	20.3582	10.3268	6.26065
0.412072	45.2272	30.4216	-2.66666	10.2907		-8.84161	5.9678	-1.3833	9.71133		33.8305	39.4422	31.2091	21.4472
0.525088	68.1401	45.4134	7.88472	30.3071		1.60644	14.7032	7.40507	19.3952		55.2814	58.4265	53.9586	40.1131
0.650774	94.2125	64.1242	24.2135	56.1907		17.6649	25.044	18.9213	31.2177		81.6231	80.7289	80.9656	64.7689
0.810774	126.561	90.5321	50.2269	90.3623		41.3961	38.0479	34.5591	47.1914		115.788	110.064	115.535	99.1944
0.970774	157.056	118.428	79.4399	123.153		65.148	50.2446	49.9027	64.0235		148.125	139.776	149.481	133.822
1.13077	186.075	146.32	109.24	154.322		87.5274	61.9104	64.6185	82.0091		178.531	169.506	183.165	167.085
1.29077	214.233	173.253	138.162	184.856		108.514	74.2984	79.1622	101.442		207.904	198.853	217.305	198.845
1.45077	241.988	199.273	165.899	215.652		128.756	88.7562	94.2431	122.3		237.149	227.46	252.164	229.879
1.61077	269.558	224.982	192.659	247.01		148.791	106.007	110.261	144.051		266.677	255.022	287.482	261.056
1.77077	296.786	251.069	219.175	278.735		168.404	125.631	127.313	166.08		295.912	281.413	322.915	292.575
1.93077	323.602	277.697	245.647	310.231		187.209	145.991	144.787	187.544		324.369	306.778	357.901	323.991
2.09077	349.943	304.545	272.28	340.989		204.687	164.733	161.995	208.06		351.614	331.621	392.161	354.282
2.25077	375.935	331.069	299.056	370.77		220.816	179.971	178.384	227.714		377.864	356.641	425.605	382.617
2.41077	401.841	356.825	325.868	399.558		236.131	190.81	193.577	246.869		403.853	382.576	458.22	408.719
2.57077	427.893	381.964	352.909	427.759		251.482	198.02	208.07	266.644		430.233	410.063	490.297	433.07
2.73077	454.26	406.97	380.214	455.684		267.716	203.339	222.292	287.695		457.435	439.295	521.938	456.724
2.89077	480.948	432.715	407.88	483.747		285.315	209.264	237.227	310.823		485.21	470.079	553.381	480.988
3.05077	507.855	459.835	435.761	512.14		304.208	217.632	253.656	336.27		512.939	501.877	584.749	506.777
3.21077	534.825	488.494	463.521	540.839		323.856	229.152	271.987	363.662		539.94	533.952	616.11	534.444
3.37077	561.797	518.468	490.688	569.737		343.581	243.392	292.702	392.709		565.862	565.731	647.564	563.676
3.53077	588.813	549.143	516.943	598.602		362.842	258.945	315.617	422.673		590.943	596.883	679.177	593.814
3.69077	616.137	579.991	542.143	627.221		381.56	274.304	340.56	453.209		616.004	627.521	711.025	624.103
3.85077	644.122	610.814	566.451	655.439		400.081	288.661	367.093	484.145		641.98	658.031	743.15	654.127
4.01077	673.09	641.759	590.379	683.232		418.911	302.082	394.524	515.38		669.492	688.881	775.632	683.848
4.17077	703.324	673.31	614.222	710.534		438.704	315.787	422.255	547.114		698.667	720.502	808.331	713.562
4.33077	734.79	705.799	638.348	737.439		459.601	331.069	449.595	579.243		728.9	752.973	841.229	743.622
4.49077	767.254	739.283	662.541	763.884		481.532	349.128	476.148	611.638		759.297	786.114	874.062	774.256
4.65077	800.296	773.386	686.328	789.766		504.156	370.146	501.859	643.995		789.142	819.565	906.562	805.406
4.81077	833.379	807.475	709.301	815.049		526.995	393.196	527.109	676.02		818.132	852.955	938.617	836.8
4.97077	866.157	840.959	730.815	839.401		550.106	416.797	552.561	707.532		846.87	886.111	969.827	868.117
5.13077	898.427	873.664	751.06	862.822		573.603	439.303	578.946	738.64		876.164	919.1	1000.25	899.162
5.29077	930.365	905.92	770.411	885.157		598.157	459.781	606.61	769.585		907.102	952.198	1029.76	929.959
5.45077	962.348	938.368	789.596	906.431		624.35	478.36	635.243	800.603		940.198	985.665	1058.41	960.661
5.61077	994.794	971.651	809.519	926.918		652.312	496.019	663.971	831.869		975.161	1019.61	1086.49	991.359
5.77077	1028.11	1005.87	830.306	946.709		682.008	514.523	691.136	862.895		1011.24	1053.82	1113.96	1021.93
5.93077	1062.32	1040.56	851.857	966.185		712.615	535.171	715.526	893.148		1047.26	1087.92	1141.19	1051.95
6.09077	1097.15	1074.64	873.172	985.533		743.38	558.814	736.266	921.535		1082.44	1121.39	1168.24	1080.81
6.25077	1132.1	1107.13	893.238	1004.95		773.812	585.323	753.658	947.166		1116.68	1153.96	1195.24	1108.06
6.41077	1166.63	1137.7	911.464	1024.71		803.777	613.798	769.231	969.716		1150.41	1185.75	1222.47	1133.61
6.57077	1200.56	1166.95	927.916	1045.04		834.151	643.281	784.83	989.126		1184.64	1217.12	1249.98	1158.09
6.73077	1234.09	1196.27	943.676	1066.38		865.603	672.896	802.345	1006.35		1219.89	1248.59	1278.04	1182.49
6.89077	1267.96	1227.23	960.344	1089.28		898.87	702.378	822.449	1022.55		1256.25	1280.42	1306.7	1208.22
7.05077	1302.96	1260.39	979.18	1114.26		933.81	731.86	844.483	1038.95		1293.13	1312.41	1335.85	1236.33
7.21077	1339.44	1294.98	1000.44	1141.56		969.332	761.578	866.936	1056.6		1329.74	1344.06	1365.13	1267.33
7.37077	1376.98	1328.88	1023.27	1171.14		1004.48	792.008	888.016	1075.68		1365.92	1374.77	1394	1301.11
7.53077	1414.47	1360.26	1046.28	1202.38		1038.74	823.51	907.462	1095.96		1402.27	1404.61	1422.02	1336.88
7.69077	1450.99	1388.99	1069.1	1234.84		1073.56	856.918	926.686	1116.2		1440.02	1434.46	1449.62	1373.33
7.85077	1487.04	1417.15	1093.19	1268.66		1111.21	892.808	947.706	1134.55		1479.2	1465.21	1478.15	1408.41
8	1521.3	1444.46	1117.81	1301.14		1149.19	927.276	968.595	1147.38		1514.17	1493.65	1506.08	1436.58
